# Diurnal.plant.tools: comparative transcriptomic and co-expression analyses of diurnal gene expression of the Archaeplastida kingdom

**DOI:** 10.1101/658559

**Authors:** Jonathan Wei Xiong Ng, Qiao Wen Tan, Camilla Ferrari, Marek Mutwil

## Abstract

Almost all organisms coordinate some aspects of their biology through the diurnal cycle. Photosynthetic organisms, and plants especially, have established complex programs that coordinate physiological, metabolic and developmental processes with the changing light. The diurnal regulation of the underlying transcriptional processes is observed when groups of functionally related genes (gene modules) are expressed at a specific time of the day. However, studying the diurnal regulation of these gene modules in the plant kingdom was hampered by the large amount of data required for the analyses. To meet this need, we used gene expression data from 17 diurnal studies spanning the whole Archaeplastida kingdom (Plantae kingdom in the broad sense) to make an online diurnal database. We have equipped the database with tools that allow user-friendly cross-species comparisons of gene expression profiles, entire co-expression networks, co-expressed clusters (involved in specific biological processes), time-specific gene expression, and others. We exemplify how these tools can be used by studying three important biological questions: (i) the evolution of cell division, (ii) the diurnal control of gene modules in algae and (iii) the conservation of diurnally-controlled modules across species. The database is freely available at http://diurnal.plant.tools/.
