## Supplementary material for "Diurnal.plant.tools: comparative transcriptomic and co-expression analyses of diurnal gene expression of the Archaeplastida kingdom": Table S1

### Sheet: Table S1.
Table S1. Gene identifiers and functional categories of Chlamydomonas genes used to generate Figure 2.
Gene identifier	Funcional category
Cre12.g540927	MCM
Cre07.g338000	MCM
Cre06.g295700	MCM
Cre07.g316850	MCM
Cre01.g023150	MCM
Cre03.g178650	MCM
Cre10.g455850	MCM
Cre16.g665950	MCM
Cre07.g351400	MCM
Cre10.g455600	ORC
Cre03.g199400	ORC
Cre17.g744247	ORC
Cre17.g726500	ORC
Cre07.g355200	ORC
Cre06.g285650	ORC
Cre03.g161050	GINS
Cre01.g029100	GINS
Cre06.g251750	GINS
Cre09.g393600	GINS
Cre04.g214350	DNA Polymerase
Cre01.g017450	DNA Polymerase
Cre07.g312350	DNA Polymerase
Cre06.g293000	DNA Polymerase
Cre01.g015250	DNA Polymerase
Cre08.g374050	DNA Polymerase
Cre03.g179961	DNA Polymerase
Cre10.g424200	DNA Polymerase
Cre12.g521200	RFC
Cre07.g337150	RFC
Cre16.g679950	RFC
Cre06.g251800	RFC
Cre12.g527300	RFC
Cre06.g270250	Other Replication Genes
Cre06.g292850	Other Replication Genes
Cre03.g163300	Other Replication Genes
Cre12.g515850	Other Replication Genes
Cre02.g143600	Other Replication Genes
Cre12.g492950	Other Replication Genes
Cre12.g491050	Other Replication Genes
Cre01.g009250	Other Replication Genes
Cre12.g515900	Other Replication Genes
Cre07.g325716	Other Replication Genes
Cre12.g528200	Other Replication Genes
Cre03.g145687	Other Replication Genes
Cre17.g701350	Other Replication Genes
Cre13.g561900	Other Replication Genes
Cre10.g465900	Cell Cycle CDKs & Cyclins
Cre08.g372550	Cell Cycle CDKs & Cyclins
Cre03.g207900	Cell Cycle CDKs & Cyclins
Cre08.g370401	Cell Cycle CDKs & Cyclins
Cre10.g466200	Cell Cycle CDKs & Cyclins
Cre07.g323000	RB Pathway
Cre01.g052300	RB Pathway
Cre13.g572950	RB Pathway
Cre06.g255450	RB Pathway
Cre11.g467772	D Cyclins
Cre06.g289750	D Cyclins
Cre06.g284350	D Cyclins
Cre09.g414416	D Cyclins
Cre15.g635800	Cohesin
Cre10.g445650	Cohesin
Cre16.g684155	Cohesin
Cre17.g736400	Cohesin
Cre16.g686950	Cohesin
Cre06.g281750	Cohesin
Cre06.g278269	Cohesin
Cre02.g086650	Condensin
Cre12.g493400	Condensin
Cre10.g432500	Condensin
Cre10.g440300	SMC5/6
Cre10.g440200	SMC5/7
Cre12.g525050	SMC5/8
Cre12.g525100	SMC5/9
Cre03.g181650	SMC5/10
Cre04.g215650	SMC5/11
Cre13.g579100	APC/C
Cre10.g460532	APC/C
Cre17.g740510	APC/C
Cre12.g556650	APC/C
Cre01.g034650	APC/C
Cre13.g562950	APC/C
Cre16.g681578	APC/C
Cre13.g571850	APC/C
Cre13.g590900	APC/C
Cre03.g186900	APC/C
Cre09.g399911	APC/C
Cre09.g406851	APC/C
Cre17.g718850	RFA (RPA)
Cre02.g100000	RFA (RPA)
Cre16.g651000	RFA (RPA)
Cre07.g354301	RDP
Cre01.g024850	RDP
Cre07.g352550	RDP
Cre05.g247400	RDP
Cre05.g247450	RDP
Cre03.g180350	Other Cell Cycle Genes
Cre09.g388000	Other Cell Cycle Genes
Cre07.g355250	Other Cell Cycle Genes
Cre01.g029200	Other Cell Cycle Genes
Cre03.g190050	Other Cell Cycle Genes
Cre02.g118600	Chloroplast Division Genes
Cre02.g142186	Chloroplast Division Genes
Cre12.g522950	Chloroplast Division Genes
Cre17.g720350	Chloroplast Division Genes
Cre03.g199450	Chloroplast Division Genes
Cre10.g433050	Chloroplast Division Genes
Cre12.g488500	Chloroplast Division Genes
Cre03.g184500	Chloroplast Division Genes
Cre03.g190950	Axoneme
Cre12.g542250	Axoneme
Cre04.g216850	Axoneme
Cre12.g549550	Axoneme
Cre12.g560350	Axoneme
Cre09.g416550	Axoneme
Cre11.g477300	Axoneme
Cre10.g427250	Axoneme
Cre03.g178500	Axoneme
Cre02.g091700	Axoneme
Cre09.g394251	Axoneme: Central Pair
Cre06.g292550	Axoneme: Central Pair
Cre04.g227900	Axoneme: Central Pair
Cre17.g729850	Axoneme: Central Pair
Cre09.g389282	Axoneme: Central Pair
Cre06.g256450	Axoneme: Central Pair
Cre02.g112100	Axoneme: Central Pair
Cre03.g178150	Axoneme: Central Pair
Cre10.g434400	Axoneme: Central Pair
Cre03.g168200	Axoneme: Central Pair
Cre12.g519950	Axoneme: Central Pair
Cre03.g183200	Axoneme: Central Pair
Cre12.g513200	Axoneme: Central Pair
Cre08.g372100	Axoneme: Central Pair
Cre01.g025400	Axoneme: Central Pair
Cre02.g073750	Axoneme: Central Pair
Cre13.g607750	Axoneme: DRC
Cre12.g531500	Axoneme: DRC
Cre11.g476850	Axoneme: DRC
Cre01.g045350	Axoneme: DRC
Cre12.g515200	Axoneme: DRC
Cre14.g612700	Axoneme: DRC
Cre01.g025450	Axoneme: DRC
Cre02.g141350	Axoneme: DRC
Cre07.g325762	Axoneme: DRC
Cre12.g484250	Axoneme: Inner Arm
Cre14.g624950	Axoneme: Inner Arm
Cre12.g520950	Axoneme: Inner Arm
Cre16.g674515	Axoneme: Inner Arm
Cre14.g631200	Axoneme: Inner Arm
Cre08.g376550	Axoneme: Inner Arm
Cre12.g546400	Axoneme: Inner Arm
Cre03.g181150	Axoneme: Inner Arm
Cre01.g029150	Axoneme: Inner Arm
Cre01.g004250	Axoneme: Inner Arm
Cre09.g394213	Axoneme: Inner Arm
Cre13.g603700	Axoneme: Inner Arm (monomeric)
Cre11.g468450	Axoneme: Inner Arm (monomeric)
Cre09.g392282	Axoneme: Inner Arm (monomeric)
Cre06.g265950	Axoneme: Inner Arm (monomeric)
Cre02.g107350	Axoneme: Inner Arm (monomeric)
Cre02.g107050	Axoneme: Inner Arm (monomeric)
Cre05.g244250	Axoneme: Inner Arm (monomeric)
Cre16.g685450	Axoneme: Inner Arm (monomeric)
Cre02.g141606	Axoneme: Inner Arm (monomeric)
Cre12.g555950	Axoneme: Inner Arm (monomeric)
Cre06.g297850	Axoneme: Inner Arm (monomeric)
Cre03.g176866	Axoneme: Inner Arm (monomeric)
Cre12.g494800	Axoneme: Inner Arm (monomeric)
Cre03.g186300	Axoneme: Inner Arm (monomeric)
Cre08.g374650	Axoneme: Inner Arm (monomeric)
Cre03.g145127	Axoneme: Outer Arm
Cre09.g403800	Axoneme: Outer Arm
Cre17.g703850	Axoneme: Outer Arm
Cre16.g666150	Axoneme: Outer Arm
Cre14.g617550	Axoneme: Outer Arm
Cre11.g476050	Axoneme: Outer Arm
Cre12.g536550	Axoneme: Outer Arm
Cre12.g506000	Axoneme: Outer Arm
Cre02.g092850	Axoneme: Outer Arm
Cre12.g527750	Axoneme: Outer Arm
Cre12.g528850	Axoneme: Outer Arm
Cre01.g051250	Axoneme: Outer Arm
Cre17.g714250	Axoneme: Outer Arm
Cre03.g187200	Axoneme: Outer Arm
Cre08.g376550	Axoneme: Outer Arm
Cre12.g546400	Axoneme: Outer Arm
Cre03.g181150	Axoneme: Outer Arm
Cre10.g428850	Axoneme: Outer Arm
Cre12.g527800	Axoneme: Outer Arm
Cre01.g043650	Axoneme: Outer Arm
Cre03.g201900	Axoneme: Radial Spoke
Cre10.g427300	Axoneme: Radial Spoke
Cre06.g291700	Axoneme: Radial Spoke
Cre05.g242500	Axoneme: Radial Spoke
Cre12.g544000	Axoneme: Radial Spoke
Cre05.g242550	Axoneme: Radial Spoke
Cre07.g347050	Axoneme: Radial Spoke
Cre02.g078600	Axoneme: Radial Spoke
Cre07.g330200	Axoneme: Radial Spoke
Cre01.g005450	Axoneme: Radial Spoke
Cre10.g465250	Axoneme: Radial Spoke
Cre02.g114700	Axoneme: Radial Spoke
Cre14.g617500	Axoneme: Radial Spoke
Cre12.g511050	Axoneme: Radial Spoke
Cre07.g340400	Axoneme: Radial Spoke
Cre12.g542250	Axoneme: Radial Spoke
Cre03.g178150	Axoneme: Radial Spoke
Cre03.g181150	Axoneme: Radial Spoke
Cre16.g654300	Axoneme: Radial Spoke
Cre10.g418250	Basal Body
Cre03.g172650	Basal Body
Cre07.g351150	Basal Body
Cre12.g531400	Basal Body
Cre12.g516950	Basal Body
Cre07.g332950	Basal Body
Cre09.g404500	Basal Body
Cre06.g299300	Basal Body
Cre09.g394695	Basal Body
Cre03.g187350	Basal Body
Cre08.g372900	Basal Body
Cre06.g279900	Basal Body
Cre06.g257600	Basal Body
Cre06.g275400	Basal Body
Cre17.g704950	Basal Body
Cre11.g468450	Basal Body
Cre16.g674627	Basal Body
Cre17.g705650	Basal Body
Cre12.g486250	BBS
Cre17.g741950	BBS
Cre06.g257250	BBS
Cre12.g506851	BBS
Cre16.g664500	BBS
Cre12.g548650	BBS
Cre06.g267550	BBS
Cre01.g043750	BBS
Cre16.g666500	BBS
Cre04.g219700	BBS
Cre10.g432850	BUG
Cre06.g261900	BUG
Cre13.g564400	BUG
Cre09.g390949	BUG
Cre12.g558700	BUG
Cre17.g701500	BUG
Cre03.g199500	BUG
Cre02.g095149	BUG
Cre10.g466650	BUG
Cre17.g703600	BUG
Cre13.g573500	BUG
Cre10.g424250	BUG
Cre12.g489750	BUG
Cre18.g749947	BUG
Cre12.g536100	BUG
Cre01.g015850	BUG
Cre01.g048250	BUG
Cre01.g012800	BUG
Cre16.g654150	BUG
Cre02.g113400	BUG
Cre07.g351650	BUG
Cre10.g461350	BUG
Cre12.g521100	BUG
Cre01.g009650	BUG
Cre06.g273450	BUG
Cre02.g092700	BUG
Cre17.g725750	BUG
Cre10.g443250	BUG
Cre17.g724550	BUG
Cre09.g386750	BUG
Cre03.g178500	BUG
Cre02.g091700	BUG
Cre16.g655750	BUG
Cre03.g190950	BUG
Cre04.g216850	BUG
Cre02.g115250	POC
Cre10.g436000	POC
Cre03.g167550	POC
Cre03.g170550	POC
Cre03.g163000	POC
Cre06.g283550	POC
Cre07.g356400	POC
Cre06.g257500	POC
Cre14.g611250	POC
Cre12.g531400	POC
Cre03.g195450	POC
Cre12.g495350	POC
Cre03.g153900	POC
Cre12.g559250	POC
Cre13.g607650	POC
Cre14.g613400	POC
Cre02.g088000	POC
Cre02.g074000	POC
Cre09.g398882	IFT
Cre06.g250300	IFT
Cre02.g110950	IFT
Cre03.g181150	IFT
Cre17.g730950	IFT
Cre12.g522550	IFT
Cre10.g449250	IFT
Cre06.g251200	IFT
Cre11.g475000	IFT
Cre01.g039200	IFT
Cre06.g268800	IFT
Cre08.g362650	IFT
Cre13.g572700	IFT
Cre02.g089950	IFT
Cre01.g039200	IFT
Cre10.g450350	IFT
Cre01.g047950	IFT
Cre04.g219250	IFT
Cre10.g467000	IFT
Cre07.g342200	IFT
Cre01.g027950	IFT
Cre03.g204150	IFT
Cre17.g723600	IFT
Cre07.g335750	IFT
Cre17.g703900	IFT
Cre11.g467739	IFT
Cre05.g241637	IFT
Cre12.g520500	cRPL
Cre17.g738300	cRPL
Cre02.g143050	cRPL
Cre10.g417700	cRPL
Cre09.g397697	cRPL
Cre14.g621450	cRPL
Cre01.g011000	cRPL
Cre12.g537800	cRPL
Cre12.g529651	cRPL
Cre06.g249250	cRPL
Cre12.g535851	cRPL
Cre12.g494050	cRPL
Cre09.g388200	cRPL
Cre02.g101350	cRPL
Cre01.g027000	cRPL
Cre12.g528750	cRPL
Cre14.g630100	cRPL
Cre12.g532550	cRPL
Cre17.g701200	cRPL
Cre02.g091100	cRPL
Cre13.g568900	cRPL
Cre12.g512600	cRPL
Cre01.g047750	cRPL
Cre02.g075700	cRPL
Cre06.g278135	cRPL
Cre07.g357850	cRPL
Cre04.g211800	cRPL
Cre06.g282500	cRPL
Cre09.g391097	cRPL
Cre01.g040000	cRPL
Cre17.g701650	cRPL
Cre02.g115200	cRPL
Cre11.g467578	cRPL
Cre03.g207050	cRPL
Cre10.g420750	cRPL
Cre12.g489153	cRPL
Cre06.g289550	cRPL
Cre16.g661050	cRPL
Cre14.g617900	cRPL
Cre10.g459250	cRPL
Cre12.g484050	cRPL
Cre06.g310700	cRPL
Cre10.g430400	cRPL
Cre06.g257150	cRPL
Cre07.g325746	cRPL
Cre01.g007051	cRPL
Cre01.g039250	cRPS
Cre02.g102250	cRPS
Cre13.g568650	cRPS
Cre06.g308250	cRPS
Cre06.g290950	cRPS
Cre09.g400650	cRPS
Cre12.g498900	cRPS
Cre06.g272800	cRPS
Cre08.g359750	cRPS
Cre10.g432800	cRPS
Cre09.g411100	cRPS
Cre12.g514500	cRPS
Cre07.g331900	cRPS
Cre11.g480150	cRPS
Cre08.g360900	cRPS
Cre13.g573351	cRPS
Cre12.g498250	cRPS
Cre06.g272950	cRPS
Cre02.g106600	cRPS
Cre03.g203450	cRPS
Cre12.g504200	cRPS
Cre10.g456200	cRPS
Cre08.g382500	cRPS
Cre16.g682300	cRPS
Cre06.g273600	cRPS
Cre12.g529400	cRPS
Cre02.g145250	cRPS
Cre12.g510450	cRPS
Cre08.g358556	cRPS
Cre16.g666301	cRPS
Cre02.g088900	chlRPL
Cre48.g761197	chlRPL
Cre11.g479500	chlRPL
Cre09.g415950	chlRPL
Cre12.g556050	chlRPL
Cre06.g272850	chlRPL
Cre10.g423650	chlRPL
Cre13.g581650	chlRPL
Cre06.g264350	chlRPL
Cre14.g612450	chlRPL
Cre02.g108850	chlRPL
Cre01.g052100	chlRPL
Cre17.g734450	chlRPL
Cre06.g299000	chlRPL
Cre13.g580850	chlRPL
Cre16.g652550	chlRPL
Cre06.g300800	chlRPL
Cre06.g265800	chlRPL
Cre06.g259850	chlRPL
Cre08.g365400	chlRPL
Cre07.g352850	chlRPL
Cre10.g462950	chlRPL
Cre01.g030050	chlRPL
Cre04.g217932	chlRPL
Cre09.g394750	chlRPS
Cre16.g659950	chlRPS
Cre12.g520600	chlRPS
Cre03.g195650	chlRPS
Cre12.g493950	chlRPS
Cre06.g264300	chlRPS
Cre12.g494450	chlRPS
Cre02.g118950	chlRPS
Cre12.g494750	chlRPS
Cre01.g017300	chlRPS
Cre10.g435800	chlRPS
Cre10.g440050	chlRPS
Cre05.g237450	chlRPS
Cre02.g083950	chlRPS
Cre09.g391208	chlRPS
Cre06.g308533	chlRPS
Cre12.g519180	chlRPS
Cre06.g278090	mRPL
Cre07.g348850	mRPL
Cre01.g022250	mRPL
Cre12.g520400	mRPL
Cre06.g293700	mRPL
Cre17.g722200	mRPL
Cre09.g405200	mRPL
Cre12.g550650	mRPL
Cre11.g476800	mRPL
Cre06.g278224	mRPL
Cre03.g181350	mRPL
Cre07.g322500	mRPL
Cre01.g052350	mRPL
Cre09.g388550	mRPL
Cre05.g242950	mRPL
Cre17.g727350	mRPL
Cre05.g234659	mRPL
Cre09.g388150	mRPL
Cre06.g270650	mRPL
Cre02.g117300	mRPL
Cre03.g193550	mRPL
Cre13.g588310	mRPL
Cre12.g546000	mRPL
Cre14.g614950	mRPS
Cre12.g558000	mRPS
Cre14.g618700	mRPS
Cre02.g106750	mRPS
Cre06.g288400	mRPS
Cre02.g144400	mRPS
Cre16.g674350	mRPS
Cre17.g726300	mRPS
Cre17.g731250	mRPS
Cre07.g337800	mRPS
Cre09.g388282	mRPS
Cre08.g375250	mRPS
Cre03.g176700	mRPS
Cre06.g283350	mRPS
Cre12.g550850	PSII core subunits
Cre08.g372450	PSII core subunits
Cre09.g396213	PSII core subunits
Cre02.g082750	PSII core subunits
Cre06.g261000	PSII core subunits
Cre10.g452100	PSII core subunits
Cre01.g066917	LHCII subunits
Cre12.g548400	LHCII subunits
Cre04.g232104	LHCII subunits
Cre06.g283950	LHCII subunits
Cre03.g156900	LHCII subunits
Cre06.g285250	LHCII subunits
Cre12.g548950	LHCII subunits
Cre06.g284250	LHCII subunits
Cre06.g284200	LHCII subunits
Cre05.g238332	PSI subunits
Cre10.g420350	PSI subunits
Cre09.g412100	PSI subunits
Cre12.g560950	PSI subunits
Cre07.g330250	PSI subunits
Cre03.g165100	PSI subunits
Cre17.g724300	PSI subunits
Cre12.g486300	PSI subunits
Cre02.g082500	PSI subunits
Cre07.g334550	PSI subunits
Cre06.g283050	LHCI subunits
Cre12.g508750	LHCI subunits
Cre11.g467573	LHCI subunits
Cre10.g452050	LHCI subunits
Cre10.g425900	LHCI subunits
Cre06.g278213	LHCI subunits
Cre16.g687900	LHCI subunits
Cre06.g272650	LHCI subunits
Cre07.g344950	LHCI subunits
Cre13.g585750	b6f subunits
Cre12.g546150	b6f subunits
Cre16.g650100	b6f subunits
Cre12.g558900	b6f subunits
Cre16.g662150	b6f assembly factors
Cre12.g537850	b6f assembly factors
Cre01.g052400	b6f assembly factors
Cre08.g382300	b6f assembly factors
Cre01.g000850	b6f assembly factors
Cre13.g575000	b6f assembly factors
Cre03.g213201	b6f assembly factors
Cre17.g702150	b6f assembly factors
Cre08.g378900	Complex 1
Cre10.g450400	Complex 1
Cre10.g422600	Complex 1
Cre09.g405850	Complex 1
Cre12.g496750	Complex 1
Cre07.g327400	Complex 1
Cre12.g492300	Complex 1
Cre09.g402552	Complex 1
Cre11.g467767	Complex 1
Cre05.g240800	Complex 1
Cre06.g267200	Complex 1
Cre10.g459750	Complex 1
Cre07.g333900	Complex 1
Cre10.g434450	Complex 1
Cre03.g204650	Complex 1
Cre16.g679500	Complex 1
Cre12.g555150	Complex 1
Cre13.g568800	Complex 1
Cre12.g555250	Complex 1
Cre16.g664600	Complex 1
Cre06.g278188	Complex 1
Cre11.g467668	Complex 1
Cre13.g571150	Complex 1
Cre02.g100200	Complex 1
Cre08.g378550	Complex 1
Cre08.g378050	Complex 1
Cre12.g535950	Complex 1
Cre03.g146247	Complex 1
Cre16.g681600	Complex 1
Cre12.g511200	Complex 1
Cre03.g178250	Complex 1
Cre12.g516450	Complex 1
Cre06.g293850	Complex 1
Cre09.g415850	Complex 1
Cre09.g390467	Complex 1
Cre14.g619133	Complex 2
Cre06.g264200	Complex 2
Cre01.g020350	Complex 2
Cre01.g020305	Complex 2
Cre12.g523850	Complex 3
Cre06.g262700	Complex 3
Cre03.g156950	Complex 3
Cre11.g468950	Complex 3
Cre09.g409150	Complex 3
Cre17.g722800	Complex 3
Cre12.g509750	Complex 3
Cre15.g638500	Complex 3
Cre01.g051900	Complex 3
Cre03.g154350	Complex 4
Cre01.g049500	Complex 4
Cre04.g221700	Complex 4
Cre13.g567600	Complex 4
Cre03.g157700	Complex 4
Cre06.g304350	Complex 4
Cre12.g537450	Complex 4
Cre16.g691850	Complex 4
Cre12.g516350	Complex 4 assembly factors
Cre01.g055550	Complex 4 assembly factors
Cre02.g082700	Complex 4 assembly factors
Cre03.g165400	Complex 4 assembly factors
Cre05.g232850	Complex 4 assembly factors
Cre16.g690200	Complex 4 assembly factors
Cre10.g454550	Complex 4 assembly factors
Cre03.g213425	Complex 4 assembly factors
Cre17.g732850	Complex 4 assembly factors
Cre16.g664700	Complex 4 assembly factors
Cre01.g069107	Complex 4 assembly factors
Cre02.g116750	Complex 5
Cre17.g698000	Complex 5
Cre15.g635850	Complex 5
Cre11.g467707	Complex 5
Cre11.g467707	Complex 5
Cre16.g680000	Complex 5
Cre01.g018800	Complex 5
Cre17.g732000	Complex 5
Cre17.g731950	Complex 5
Cre10.g420700	Complex 5
Cre07.g340350	Complex 5
Cre09.g415550	Complex 5
Cre07.g338050	Complex 5
Cre13.g581600	Complex 5
Cre17.g721300	Complex 5
Cre02.g079800	Complex 5
Cre09.g416150	Complex 5
Cre09.g402300	Complex 5
Cre09.g395350	Complex 5
Cre01.g055408	glyoxylate cycle
Cre07.g353450	glyoxylate cycle
Cre03.g149100	glyoxylate cycle
Cre10.g423250	glyoxylate cycle
Cre03.g144807	glyoxylate cycle
Cre06.g282800	glyoxylate cycle
Cre01.g042750	glyoxylate cycle
Cre17.g699000	TCA cycle
Cre17.g709850	TCA cycle
Cre01.g042750	TCA cycle
Cre05.g241850	TCA cycle
Cre02.g088600	TCA cycle
Cre17.g728800	TCA cycle
Cre02.g143250	TCA cycle
Cre04.g214500	TCA cycle
Cre03.g193850	TCA cycle
Cre17.g703700	TCA cycle
Cre14.g619133	TCA cycle
Cre06.g264200	TCA cycle
Cre01.g020350	TCA cycle
Cre01.g020305	TCA cycle
Cre06.g254400	TCA cycle
Cre12.g483950	TCA cycle
Cre12.g514750	TCA cycle
Cre01.g071662	TCA cycle
Cre02.g120100	CBB cycle
Cre02.g120150	CBB cycle
Cre01.g010900	CBB cycle
Cre01.g029300	CBB cycle
Cre01.g006950	CBB cycle
Cre02.g093450	CBB cycle
Cre05.g234550	CBB cycle
Cre03.g185550	CBB cycle
Cre17.g699600	CBB cycle
Cre03.g187450	CBB cycle
Cre12.g554800	CBB cycle
Cre11.g467770	CBB cycle
Cre12.g511900	CBB cycle
Cre08.g380250	CBB cycle
Cre04.6229300	CBB cycle
Cre06.g308450	CBB cycle
Cre02.g115650	glycolysis/gluconeogenesis
Cre07.g338451	glycolysis/gluconeogenesis
Cre12.g510650	glycolysis/gluconeogenesis
Cre12.g485150	glycolysis/gluconeogenesis
Cre07.g354200	glycolysis/gluconeogenesis
Cre12.g556600	glycolysis/gluconeogenesis
Cre02.g145800	glycolysis/gluconeogenesis
Cre09.g410700	glycolysis/gluconeogenesis
Cre02.g141400	glycolysis/gluconeogenesis
Cre03.g171950	glycolysis/gluconeogenesis
Cre06.g262900	glycolysis/gluconeogenesis
Cre12.g553250	glycolysis/gluconeogenesis
Cre12.g513200	glycolysis/gluconeogenesis
Cre07.g354250	glycolysis/gluconeogenesis
Cre01.g012600	glycolysis/gluconeogenesis
Cre10.g460300	glycolysis/gluconeogenesis
Cre13.g564000	glycolysis/gluconeogenesis
Cre05.g232550	glycolysis/gluconeogenesis
Cre03.g166950	glycolysis/gluconeogenesis
Cre12.g533550	glycolysis/gluconeogenesis
Cre06.g280950	glycolysis/gluconeogenesis
Cre05.g234700	glycolysis/gluconeogenesis
Cre03.g144847	glycolysis/gluconeogenesis
Cre02.g147900	glycolysis/gluconeogenesis
Cre17.g725550	pentose phosphate pathway
Cre08.g378150	pentose phosphate pathway
Cre01.g034400	pentose phosphate pathway
Cre08.g370650	pentose phosphate pathway
Cre02.g116450	pentose phosphate pathway
Cre07.g314600	pentose phosphate pathway
Cre01.g032650	pentose phosphate pathway
Cre14.g630847	pentose phosphate pathway
Cre02.g080200	pentose phosphate pathway
Cre12.g526800	pentose phosphate pathway
Cre06.g258700	fermentation
Cre11.g476325	fermentation
Cre01.g044800	fermentation
Cre02.g095137	fermentation
Cre09.g396650	fermentation
Cre09.g396700	fermentation
Cre17.g746997	fermentation
Cre16.g669123	fermentation
Cre01.g020223	fermentation
Cre17.g696600	fermentation
Cre03.g194850	fermentation
